# Regulation of retinal neurogenesis by somatostatin signaling

**DOI:** 10.1101/2020.09.26.314104

**Authors:** Kurt Weir, Dong Won Kim, Seth Blackshaw

## Abstract

Neuropeptides have been reported to regulate progenitor proliferation and neurogenesis in the central nervous system. However, these studies have typically been conducted using pharmacological agents in *ex vivo* preparations, and *in vivo* evidence for their developmental function is generally lacking. Recent scRNA-Seq studies have identified multiple neuropeptides and their receptors as being selectively expressed in neurogenic progenitors of the embryonic mouse and human retina. This includes Sstr2, whose ligand somatostatin is transiently expressed by immature retinal ganglion cells. By analyzing retinal explants treated with selective ligands that target these receptors, we found that Sstr2-dependent somatostatin signaling induces a dose-dependent inhibition of photoreceptor generation while increasing the relative fraction of primary progenitor cells. These effects were confirmed by scRNA-Seq analysis of retinal explants and abolished in *Sstr2*-deficient retinas. Although no changes in the relative fraction of primary progenitors or photoreceptor precursors were observed in *Sstr2*-deficient retinas *in vivo*, scRNA-Seq analysis demonstrated accelerated differentiation of neurogenic progenitors. We conclude that Sstr2 signaling may act to negatively regulate retinal neurogenesis in combination with other retinal ganglion cell-derived secreted factors such as Shh, although *in vivo* Sstr2 is dispensable for normal retinal development.
