## Supplemental Table 1 for "Regulation of retinal neurogenesis by somatostatin signaling"

### Sheet: Supplementary_Table1_P0_Neuroge
Gene	p_val	avg_logFC	pct.1	pct.2	p_val_adj
Rpl29	6.29497e-53	-1.01674	0.912	1	1.04843e-48
Gm8797	2.71136e-42	-0.942175	0.116	0.765	4.51577e-38
Xist	1.6143e-20	1.92605	0.486	0.047	2.68861e-16
Mxra7	4.12534e-18	0.583931	0.859	0.477	6.87075e-14
Tsix	1.62245e-16	0.620274	0.361	0	2.70219e-12
Hddc3	4.74369e-11	0.276138	0.297	0.027	7.90062e-07
Cwc22	2.5687e-07	0.426501	0.643	0.477	0.00427816
Mettl23	3.39178e-06	0.259683	0.49	0.275	0.0564901
Ldha	5.11071e-06	0.381705	0.707	0.557	0.0851189
Snhg6	1.24936e-05	0.252972	0.703	0.523	0.208081
Sstr2	3.35484e-05	0.653355	0.474	0.309	0.558749
