## Supplemental Table 3 for "Regulation of retinal neurogenesis by somatostatin signaling"

### Sheet: Supplementary_file_Mononcle_gui
Sstr2
Mxra7
Pnrc2
Mif
Psip1
Klhdc8a
Cald1
Dbi
Ube2t
Ckap2
Dbf4
Map2
Ccnb2
Six3
Aspm
Hmgn5
Tubb4b
Neurog2
Pcdh17
Onecut2
Racgap1
Sox11
Cenpa
Fdx1
Dlgap5
Ccnb1
Eno1
Kif5c
Egr1
Gadd45g
Auts2
Mns1
G2e3
Insm1
Hmgb2
Cenpe
Prc1
Smad2
Lig1
Gm1673
Ier2
Cdkn3
Utp14b
Ube2c
Hmmr
Slbp
Ank3
Hist1h2af
Cks2
Pax6
Msi2
Tpx2
Rrm2
Nnat
Arl6ip1
Hist1h3e
Neurod4
Meg3
