## Supplemental Table 4 for "Regulation of retinal neurogenesis by somatostatin signaling"

### Sheet: Supplementary_Table3_pseudotime
Cenpf
Ube2c
Hmgb2
Top2a
Cenpa
Pclaf
Tubb4b
Mki67
Cks2
Prc1
H2afx
Birc5
Cdc20
Cdca8
Nusap1
Tpx2
Mt1
Ccnb1
Cdk1
Cenpe
Rrm2
Spc25
Ccna2
Smc4
Cdca3
Tuba1b
H1fx
Megf11
Esco2
Pbk
Ccnb2
Hist1h3c
Smc2
Pttg1
Prdm8
Fbxo5
Id2
Kif23
Kif11
Knl1
Gmnn
Aurkb
Racgap1
Fez1
Malat1
Olig2
C1qtnf4
Ccdc34
Aspm
Pimreg
Lockd
Kif15
Mis18bp1
Spc24
Acsl3
Smpd3
Knstrn
Ckap2l
Ube2s
E130114P18Rik
Cdkn3
Arhgap11a
Ckap2
Sox2
Clspn
Dynll1
Espn
Dlgap5
Tuba1c
Tacc3
Ect2
Cd9
Rsph1
Cyba
Usp1
Clic1
Sapcd2
Kif20b
Hes2
Plk1
Sgo1
Dbf4
Nde1
Sgo2a
Tfap2d
Id4
Sapcd1
Foxn4
Cks1b
Tipin
Ska1
Cenpm
Uhrf1
Incenp
Nek2
Lmnb1
Kif4
Cenpw
B3galt2
Dtl
Bub1b
Dnajc9
Hsp90b1
Mxd3
Nuf2
Ncapg2
Cdk2ap2
Hist1h2bm
Asf1b
Hirip3
Aurka
Bub1
Cenph
Cdca2
Neil3
Cit
Kif2c
Rad51ap1
Ncapg
Klf9
Ndc80
Kif18a
Kif22
Mdm1
Mns1
Jam2
Epcam
Prox1
Cep89
Shcbp1
Cenpp
Gas2l3
Melk
Cep55
Bora
Nin
Hjurp
Prss56
Kpna2
Hist1h2an
Dcdc2a
Gm8797
Mpp6
Spdl1
Cenpq
Rad51
Topbp1
Frat2
Pmp22
Cthrc1
E2f7
Hist1h2ag
Selenoh
Plpp3
Pla2g16
C330027C09Rik
Ccdc18
Tmem237
Ckap5
Rfc4
Cenpk
Nucks1
Cntrl
Kif20a
E2f8
Trim59
Hdgf
Rtkn2
Lbr
Mad2l1
