## Supplemental Table 5 for "Regulation of retinal neurogenesis by somatostatin signaling"

### Sheet: Supplementary_Table4_pseudotime
Meg3
Krt73
Nnat
Tubb3
Rtn1
Gal
Cldn5
Neurod4
Igfbp5
Tma7
Sox4
Ptf1a
Ldha
Tmsb4x
Nupr1
Chgb
Pik3r1
Chodl
Arhgap31
Ankrd33b
Tuba1a
Basp1
Ptn
Cst3
Sphkap
Ppp1r14a
Tmsb10
Cplx2
Cd24a
Rgs16
Syt1
Pax6
A930003A15Rik
Cltb
Btg2
Gm266
Map1b
Rsph10b
Rbp1
Slc1a2
Mdk
H1f0
Ckb
Olfm1
Amer2
Rtl8a
Iyd
Lmo1
Dll3
Gm26735
Gamt
Ppp1r14b
Aplp1
Gm3764
Elavl4
Mir124-2hg
P2rx1
Klc3
Tkt
Sv2b
Mgarp
Sox9
Trib2
Tubb5
Actb
Miat
Ppib
Igfbp2
Cacna2d2
Ndrg1
Higd2a
Srrm4
1810041L15Rik
Slc22a7
Fam53b
Cacng4
Adgrl3
Six3
Pcdh19
Dlx1
Scrt2
Hopx
Slc6a1
Adamts1
Dhx32
Fyco1
2020-09-03
Mir9-3hg
Ripply3
Vstm2l
Luzp2
Nyap2
Podxl2
Spsb1
Rax
Tcf4
Galnt18
Dner
Trp53i11
Zbtb20
E130218I03Rik
Mpped2
Cspg5
Robo2
Gria1
Wdr66
Celf3
Jund
Tpd52
Soga3
Foxn3
Penk
Ypel2
Lingo3
Kirrel2
Zeb2
Dusp1
Kdm6b
Hcn4
Camk2d
Mif
mt-Nd2
Gucy1b1
mt-Nd4
mt-Cytb
mt-Nd1
mt-Co3
C730034F03Rik
mt-Co2
H3f3b
Cox8a
B830012L14Rik
Rorb
Prim1
mt-Atp6
Ldhb
Mfap2
Gm9925
Pfn2
Gm16702
Msi1
Tnfaip8
Mfng
Plcd4
Lrrc7
Tnnt1
Anks1
Sdccag8
Rmst
Rpl29
Notum
Fdx1
Mirg
Add2
Smad2
Epb41
Camk2n1
mt-Co1
Sbk1
Cirbp
Tead2
